# Modelling spinal locomotor circuits for movements in developing zebrafish

**DOI:** 10.1101/2021.02.10.430671

**Authors:** Yann Roussel, Stephanie F. Gaudreau, Emily R. Kacer, Mohini Sengupta, Tuan V. Bui

## Abstract

Many spinal circuits dedicated to locomotor control have been identified in the developing zebrafish. How these circuits operate together to generate the various swimming movements during development remains to be clarified. In this study, we iteratively built models of developing zebrafish spinal circuits coupled to simplified musculoskeletal models that reproduce coiling and swimming movements. The neurons of the models were based upon morphologically or genetically identified populations in the developing zebrafish spinal cord. We simulated intact spinal circuits as well as circuits with silenced neurons or altered synaptic transmission to better understand the role of specific spinal neurons. Analysis of firing patterns and phase relationships helped identify possible mechanisms underlying the locomotor movements of developing zebrafish. Notably, our simulations demonstrated how the site and the operation of rhythm generation could transition between coiling and swimming. The simulations also underlined the importance of contralateral excitation to multiple tail beats. They allowed us to estimate the sensitivity of spinal locomotor networks to motor command amplitude, synaptic weights, length of ascending and descending axons, and firing behaviour. These models will serve as valuable tools to test and further understand the operation of spinal circuits for locomotion.
