## Supplementary material for "Modelling spinal locomotor circuits for movements in developing zebrafish": Figure 2 - Source data 1

### Sheet: Sigma D
	Coiling frequency									Statistically significant (alpha = 0.05; Bonferonni post-hoc correction)
		Weights	0	1	2	3	4	5
		0		1	9.36297e-06	2.33058e-13	0.0215828	0.0277276
		1			9.36297e-06	2.33058e-13	0.0215828	0.0277276
		2				0.0202861	0.660056	0.00199846
		3					0.646803	0.000461495
		4						0.00341114
		5
	Full single coiling percentage
		Weights	0	1	2	3	4	5
		0		1	1	1	0.330565	0.00273837
		1			1	1	0.330565	0.00273837
		2				1	0.330565	0.00273837
		3					0.330565	0.00273837
		4						0.0063595
		5

### Sheet: Sigma L
		Full single coiling percentage									Statistically significant (alpha = 0.05; Bonferonni post-hoc correction)
			Weights	0	0.2	0.4	0.6	0.8	1
			0		0.15095	1	0.0511226	0.107751	0.0118969
			0.2			0.15095	0.182454	0.168693	0.0165627
			0.4				0.0511226	0.107751	0.0118969
			0.6					0.439828	0.0385662
			0.8						0.142302
			1

### Sheet: Sigma P
				Coiling frequency									Statistically significant (alpha = 0.05; Bonferonni post-hoc correction)
					Weights	0	0.02	0.04	0.06	0.08	0.1
					0		0.17688	0.0651695	0.243414	0.00768541	0.0257039
					0.02			0.431334	0.131839	0.0049194	0.0203694
					0.04				0.0712474	0.00319392	0.016137
					0.06					0.0594509	0.0568401
					0.08						0.371813
					0.1
				Full single coiling percentage
					Weights	0	0.02	0.04	0.06	0.08	0.1
					0		1	1	0.0876673	0.00784859	0.00130701
					0.02			1	0.0876673	0.00784859	0.00130701
					0.04				0.0876673	0.00784859	0.00130701
					0.06					0.175927	0.0715891
					0.08						0.724055
					0.1

### Sheet: Sigma W
			Full single coiling percentage										Statistically significant (alpha = 0.05; Bonferonni post-hoc correction)
					Weights	0	0.2	0.4	0.6	0.8	1
					0		1	1	0.0670745	0.00859743	0.000246918
					0.2			1	0.0670745	0.00859743	0.000246918
					0.4				0.0670745	0.00859743	0.000246918
					0.6					0.42255	0.0276229
					0.8						0.123345
					1
