## Supplementary material for "Modelling spinal locomotor circuits for movements in developing zebrafish": Figure 5 - Source data 1

### Sheet: V2a null
	Episode duration					Statistically significant (alpha = 0.05; Bonferonni post-hoc correction)
		Epoch	1	3
		1		0.76
		3
	Inter-episode interval
		Epoch	1	3
		1		0.14
		3
	Instantaneous tail beat frequency
		Epoch	1	3
		1		0.88
		3

### Sheet: V0v null
	Episode duration						Statistically significant (alpha = 0.05; Bonferonni post-hoc correction)
		Epoch	1	2	3
		1		0.00029	0.77
		2			0.0043
		3
	Inter-episode interval
		Epoch	1	2	3
		1		0.00024	0.85
		2			0.0004
		3
	Instantaneous tail beat frequency
		Epoch	1	2	3
		1		0.029	0.21
		2			0.021
		3
