## Supplementary material for "Modelling spinal locomotor circuits for movements in developing zebrafish": Figure 6 - Source data 1

### Sheet: V1
	Episode duration						Statistically significant (alpha = 0.05; Bonferonni post-hoc correction)
		Epoch	1	2	3
		1		0.006	0.28
		2			0.006
		3
	Inter-episode interval
		Epoch	1	2	3
		1		0.00011	0.13
		2			0.074
		3
	Instantaneous tail beat frequency
		Epoch	1	2	3
		1		0.0165	0.78
		2			0.0047
		3

### Sheet: dI6
	Instantaneous tail beat frequency						Statistically significant (alpha = 0.05; Bonferonni post-hoc correction)
		Epoch	1	2	3
		1		0.0027	0.17
		2			0.22
		3
