## Supplementary material for "Modelling spinal locomotor circuits for movements in developing zebrafish": Figure 7 - Source data 1

### Sheet: Swimming - E gly testing
						Significant difference after Bonferroni post-hoc adjustment
	Durations of swimming episodes
		Epoch	1	2	3
		1		0.00027	0.48
		2			0.0003
		3
	Inter-episode intervals
		Epoch	1	2	3
		1		9.5e-05	0.3
		2			1.6e-06
		3
	Average frequency
		Epoch	1	2	3
		1		0.0012	0.31
		2			0.0113
		3
