## Supplementary material for "Modelling spinal locomotor circuits for movements in developing zebrafish": Figure 8 - Source data 1

### Sheet: Swimming - E gly testing
										Significant difference after Bonferroni post-hoc adjustment
	Durations of swimming episodes
		Weights	-72	-70	-68	-66	-64	-62	-60	-58	-56
		-72		0.24	0.00012	0.00037	4e-07	3.6e-11	9.3e-15	7.2e-18	3.7e-22
		-70			0.014	0.009	7.9e-05	9.3e-10	1e-14	7.7e-18	1.6e-22
		-68				0.45	0.052	7.1e-07	3.6e-13	4.6e-16	7.6e-21
		-66					0.37	2.4e-05	4.9e-13	6.8e-16	3.4e-21
		-64						0.00013	7.3e-13	9.3e-16	2.6e-21
		-62							9.2e-09	7.7e-11	3e-17
		-60								0.74	0.00029
		-58									0.00053
		-56
	Inter-episode intervals
		Weights	-72	-70	-68	-66	-64	-62	-60	-58	-56
		-72		0.064	0.099	0.00038	1e-06	1.8e-14	2.9e-20	7.7e-20	8.2e-11
		-70			0.8	0.11	0.0034	5.7e-09	9.9e-15	2.3e-14	7.3e-08
		-68				0.053	0.001	3.4e-10	6.6e-17	1.3e-16	3.4e-09
		-66					0.17	5.4e-06	8.3e-13	1.4e-12	4.1e-07
		-64						0.00081	1.2e-10	1.7e-10	3.8e-06
		-62							4e-05	4e-05	3e-17
		-60								0.97	0.42
		-58									0.39
		-56
	Average frequency
		Weights	-72	-70	-68	-66	-64	-62	-60	-58	-56
		-72		0.78	0.95	0.16	0.013	0.086	0.013	0.00014	9e-07
		-70			0.8	0.11	0.007	0.04	0.0045	7.6e-05	3.1e-07
		-68				0.25	0.038	0.22	0.066	0.00062	1.5e-05
		-66					0.32	0.82	0.67	0.0046	0.0001
		-64						0.14	0.38	0.014	0.00014
		-62							0.33	0.00075	3.7e-06
		-60								0.00145	4e-06
		-58									0.024
		-56
	Minimum of left-right cross-correlation
		Weights	-72	-70	-68	-66	-64	-62	-60	-58	-56
		-72		0.83	0.077	2.5e-05	6e-08	5e-09	3.5e-09	1.3e-09	1.2e-09
		-70			0.04	9.2e-06	8.5e-09	4.7e-10	3.4e-10	9.3e-11	8.2e-11
		-68				0.00037	8.7e-07	6.9e-08	4.6e-08	1.9e-08	1.7e-08
		-66					0.00021	3e-06	1.5e-06	4.2e-07	3.4e-07
		-64						1.8e-05	4e-06	1.7e-07	1.1e-07
		-62							0.02	7.8e-06	2.9e-06
		-60								0.0004	9.4e-05
		-58									0.01
		-56
