## Supplementary material for "Modelling spinal locomotor circuits for movements in developing zebrafish": Figure 9 - Source Data 1

### Sheet: Swimming - Sigma testing
sd											sl											sP											sw
	Significant difference after Bonferroni post-hoc adjustment											Significant difference after Bonferroni post-hoc adjustment											Significant difference after Bonferroni post-hoc adjustment											Significant difference after Bonferroni post-hoc adjustment
	Durations of swimming episodes											Durations of swimming episodes											Durations of swimming episodes											Durations of swimming episodes
		Weights	0	0.1	0.2	0.3	0.4	0.5					Weights	0	0.1	0.2	0.3	0.4	0.5					Weights	0	0.01	0.02	0.03	0.04	0.05					Weights	0	0.1	0.2	0.3	0.4	0.5
		0		0.1	0.046	0.07	0.46	0.41					0		0.0003	1.3e-09	2.2e-11	1.5e-06	1.6e-07					0		1.4e-50			9.9e-27						0		0.89	0.83	0.56	9.3e-06	0.29
		0.1			0.64	0.8	0.49	0.02					0.1			0.0024	0.0024	0.003	0.0015					0.01					0.71						0.1			0.71	0.47	2.6e-06	0.31
		0.2				0.84	0.29	0.0097					0.2				0.75	0.53	0.51					0.02											0.2				0.7	2.8e-06	0.2
		0.3					0.37	0.014					0.3					0.36	0.32					0.03											0.3					8.1e-07	0.13
		0.4						0.14					0.4						0.99					0.04											0.4						4.6e-05
		0.5											0.5											0.05											0.5
					0.00333333
	Inter-episode intervals											Inter-episode intervals											Inter-episode intervals											Minimum of left-right cross-correlation
		Weights	0	0.1	0.2	0.3	0.4	0.5					Weights	0	0.1	0.2	0.3	0.4	0.5					Weights	0	0.01	0.02	0.03	0.04	0.05					Weights	0	0.1	0.2	0.3	0.4	0.5
		0		0.12	0.22	0.66	0.0076	9.6e-08					0		6.2e-29	1.4e-30	9.9e-51	2.1e-61	1.8e-68					0		8.3e-10			2.6e-06						0		4e-09	0.13	3.5e-15	2e-54	2.2e-65
		0.1			0.91	0.09	0.00018	2.5e-10					0.1			0.18	1.3e-05	2.2e-10	3.8e-14					0.01					0.56						0.1			0.007	0.002	6.2e-28	7e-33
		0.2				0.15	0.00083	1.93e-08					0.2				0.0074	5.5e-06	1.2e-08					0.02											0.2				1.5e-06	3.4e-23	5.4e-25
		0.3					0.048	3.2e-05					0.3					0.027	0.00024					0.03											0.3					2.4e-10	9e-11
		0.4						0.052					0.4						0.13					0.04											0.4						0.43
		0.5											0.5											0.05											0.5
	Minimum coefficient of left-right cross-correlation											Average frequency											Average tail beat frequency						0.00333333
		Weights	0	0.1	0.2	0.3	0.4	0.5					Weights	0	0.1	0.2	0.3	0.4	0.5					Weights	0	0.01	0.02	0.03	0.04	0.05
		0		0.84	0.0061	3.83e-05	4.7e-05	4e-05					0		0.11	0.13	0.024	0.0011	0.00015					0		0.0002	0.0008	0.031	0.0042	0.0056
		0.1			0.0015	4.6e-07	1.9e-06	4.7e-06					0.1			0.94	0.75	0.16	0.028					0.01			0.38	0.66	0.061	0.04
		0.2				0.37	0.22	0.07					0.2				0.83	0.22	0.047					0.02				0.42	0.037	0.027
		0.3					0.54	0.15					0.3					0.2	0.03					0.03					0.17	0.089
		0.4						0.36					0.4						0.28					0.04						0.56
		0.5											0.5											0.05
												Minimum of left-right cross-correlation
													Weights	0	0.1	0.2	0.3	0.4	0.5
													0		0.66	0.24	0.71	0.3	0.033
													0.1			0.51	0.89	0.54	0.013
													0.2				0.32	0.92	0.0004
													0.3					0.41	0.004
													0.4						0.0044
													0.5
