## Supplementary material for "Modelling spinal locomotor circuits for movements in developing zebrafish": Figure 10 - Source data 1

### Sheet: Sigma P
sP									Significant difference after Bonferroni post-hoc adjustment
	Durations of swimming episodes
		Weights	0	0.01	0.02	0.03	0.04	0.05
		0		1.4e-50			9.9e-27
		0.01					0.71
		0.02
		0.03
		0.04
		0.05
	Inter-episode intervals
		Weights	0	0.01	0.02	0.03	0.04	0.05
		0		8.3e-10			2.6e-06
		0.01					0.56
		0.02
		0.03
		0.04
		0.05
	Average tail beat frequency						0.00333333
		Weights	0	0.01	0.02	0.03	0.04	0.05
		0		0.003	0.023	0.09	0.007	0.009
		0.01			0.13	0.81	0.096	0.077
		0.02				0.5	0.029	0.029
		0.03					0.1	0.081
		0.04						0.75
		0.05

### Sheet: E gly
Significant difference after Bonferroni post-hoc adjustment
Durations of swimming episodes
	Weights	0	0.01	0.02	0.03	0.04	0.05
	0		1.4e-50			9.9e-27
	0.01					0.71
	0.02
	0.03
	0.04
	0.05
Inter-episode intervals
	Weights	0	0.01	0.02	0.03	0.04	0.05
	0		8.3e-10			2.6e-06
	0.01					0.56
	0.02
	0.03
	0.04
	0.05
Instantaneous frequency						0.00333333
	Weights	0	0.01	0.02	0.03	0.04	0.05
	0		0.0002	0.0008	0.031	0.0042	0.0056
	0.01			0.38	0.66	0.061	0.04
	0.02				0.42	0.037	0.027
	0.03					0.17	0.089
	0.04						0.56
	0.05
